# A natural single nucleotide mutation in the small regulatory RNA ArcZ of *Dickeya solani* switches off the antimicrobial activities against yeast and bacteria

**DOI:** 10.1101/2021.07.19.452942

**Authors:** T Brual, G Effantin, J Baltenneck, L Attaiech, C Grosbois, M Royer, J Cigna, D Faure, N Hugouvieux-Cotte-Pattat, E Gueguen

**Author notes:** These authors contributed equally to this work (T Brual, G Effantin).

## Abstract

The necrotrophic plant pathogenic bacterium *Dickeya solani* emerged in the potato agrosystem in Europe. All isolated strains of *D. solani* contain several large polyketide synthase/non-ribosomal peptide synthetase gene clusters. Analogy with genes described in other bacteria suggests that the clusters *ooc* and *zms* are involved in the production of secondary metabolites of the oocydin and zeamine families, respectively. A third cluster that we named *ssm* for *<u>s</u>olani* <u>s</u>econdary <u>m</u>etabolite had an unknown function. In this study, we constructed mutants impaired in each of the three secondary metabolite clusters *ssm, ooc*, and *zms* to compare first the phenotype of the *D. solani* wild-type strain D s0432-1 with its associated mutants. We demonstrated the antimicrobial functions of these three PKS/NRPS clusters against bacteria, yeasts or fungi. The secondary metabolite cluster *ssm*, conserved in several other *Dickeya* species, produces a secondary metabolite inhibiting yeasts. Phenotyping and comparative genomics of different *D. solani* wild-type isolates revealed that the small regulatory RNA ArcZ plays a major role in the control of the clusters *ssm* and *zms*. A single-point mutation, conserved in some *Dickeya* wild-type strains, including the type strain IPO 2222, impairs the ArcZ function by affecting its processing into an active form.

**AUTHOR SUMMARY:** The development of new antibacterial molecules is critical in tackling the emergence of new pathogens or bacterial strains resistant to already available antibiotics. Bacterial phytopathogens can potentially synthesize novel compounds capable of targeting a specific type of microorganism. *Dickeya solani* is the only of the twelve described *Dickeya* species that has the three secondary metabolic pathways *ssm, ooc* and *zms*. An investigation of the functions of these three clusters allowed us to identify the anti-yeast activity of the *ssm* cluster, a potential new molecule of clinical importance. By comparing the antimicrobial activity of several *Dickeya solani* strains, we identified the small RNA regulator ArcZ as a critical regulator in the activation of the *ssm* and *zms* clusters. Our study showed that single-nucleotide polymorphisms of sRNA encoding genes can have huge impacts on bacterial phenotypes. It is thus critical to pay attention to the allele diversity of sRNA genes.
