## Supplementary material for "A natural single nucleotide mutation in the small regulatory RNA ArcZ of *Dickeya solani* switches off the antimicrobial activities against yeast and bacteria": Table S1.xlsx

### Sheet: Feuil1
	Cluster Ssm (12 genes)		Cluster Ooc (21 genes)		Cluster Zms (18 genes)
	Presence	Absence	Presence	Absence	Presence	Absence
D. solani (35 strains)	IPO2222, Ds0432, MK10, MK16, GBBC2040, PPO9019, PPO9134, IPO2019, IFB0099, IFB0158, IFB0167, IFB0212, IFB0221, IFB0223, IFB0231, IFB0311, IFB0417, IFB0421, IFB0487, IFB0695, RNS05.1.2, RNS07.7.3B, RNS082331A, RNS10.27.2A, CH96351, CH9918774, CH05026, CH07044, D12, M21a, Sp1a, Am3a, A623-S20-A17, MIE35, FO12	none	IPO2222, Ds0432, MK10, MK16, GBBC2040, PPO9019, PPO9134, IPO2019, IFB0099, IFB0158, IFB0167, IFB0212, IFB0221, IFB0223, IFB0231, IFB0311, IFB0417, IFB0421, IFB0487, IFB0695, RNS05.1.2, RNS07.7.3B, RNS082331A,RNS10.27.2A, CH96351, CH9918774, CH05026, CH07044, D12, M21a, Sp1a, Am3a, A623-S20-A17, MIE35, FO12	none	IPO2222, Ds0432, MK10, MK16, GBBC2040, PPO9019, PPO9134, IPO2019, IFB0099, IFB0158, IFB0167, IFB0212, IFB0221, IFB0223, IFB0231, IFB0311, IFB0417, IFB0421, IFB0487, IFB0695, RNS05.1.2, RNS07.7.3B, RNS082331A, RNS10.27.2A, CH96351, CH9918774, CH05026, CH07044, D12, M21a, Sp1a, Am3a, A623-S20-A17, MIE35, FO12	none
D. dianthicola (38 strains)	none	NCPPB453, CFBP2015, CFBP1805, CFBP1888, CFBP2598, CFBP2982, GBBC2039, NCPPB3534, RNS04.9, RNS 11-47-1-1A , 67-19, DE440, IPO980, IPO1003, IPO1345, IPO256, ME23, MIE34, S4.16.03.LID, S4.16.03.P2.4, SS70, WV516, NY1528B, NY1536B, NY1538B, NY1547B, NY1556C, NY1557A , NY1558D, NY1559C, NY1562C, NY1785A, NY1760A, NY1758A, NY1746A, NY1719A, NY1713C , NY1578A	NCPPB453, CFBP2015, CFBP1805, CFBP1888, CFBP2598, CFBP2982, GBBC2039, NCPPB3534, RNS04.9, RNS 11-47-1-1A , 67-19, DE440, IPO980, IPO1003, IPO1345, IPO256, ME23, MIE34, S4.16.03.LID, S4.16.03.P2.4, SS70, WV516, NY1528B, NY1536B, NY1538B, NY1547B, NY1556C, NY1557A , NY1558D, NY1559C, NY1562C, NY1785A, NY1760A, NY1758A, NY1746A, NY1719A, NY1713C , NY1578A	none	none	NCPPB453, CFBP2015, CFBP1805, CFBP1888, CFBP2598, CFBP2982, GBBC2039, NCPPB3534, RNS04.9, RNS 11-47-1-1A , 67-19, DE440, IPO980, IPO1003, IPO1345, IPO256, ME23, MIE34, S4.16.03.LID, S4.16.03.P2.4, SS70, WV516, NY1528B, NY1536B, NY1538B, NY1547B, NY1556C, NY1557A , NY1558D, NY1559C, NY1562C, NY1785A, NY1760A, NY1758A, NY1746A, NY1719A, NY1713C , NY1578A
D. fangzhongdai (16 strains)	DSM101947, B16, S1, M005, ND14b, MO74, LN1, QZH3, AP6, PA1, Secpp1600, MK7, NCPPB3274, 908C, CGMCC 1-15464, 643b	none	NCPPB3274	DSM101947, B16, S1, M005, ND14b, MO74, LN1, QZH3, AP6, PA1, Secpp1600, MK7, 908C, CGMCC 1-15464, 643b	DSM101947, B16, S1, M005, ND14b, MO74, LN1, QZH3, AP6, PA1, Secpp1600, MK7, NCPPB3274, 908C, CGMCC 1-15464, 643b	none
D. dadantii (17 strains)	DSM18020, NCPPB898, NCPPB3537, S3-1, ICMP9290, NCPPB3537, BI1-1, BI3-1, A622-S1-A17, Aka 1-1, Housui 2-1, Kousui 1-1, Kunimi 3, Yana 2-2	3937, NCPPB2976, CZ1501	none	DSM18020, 3937, NCPPB898, NCPPB2976, NCPPB3537, S3-1, ICMP9290, NCPPB3537, BI1-1, BI3-1, A622-S1-A17, Aka 1-1, Housui 2-1, Kousui 1-1, Kunimi 3, Yana 2-2, CZ1501	A622-S1-A17	DSM18020, 3937, NCPPB898, NCPPB2976, NCPPB3537, S3-1, ICMP9290, NCPPB3537, BI1-1, BI3-1, Aka 1-1, Housui 2-1, Kousui 1-1, Kunimi 3, Yana 2-2, CZ1501
D. undicola (3 strains)	FVG1, FVG10	2B12	none	2B12, FVG1, FVG10	none	2B12, FVG1, FVG10
D. poaceiphila (2 strains)	NCPPB569, CFBP2040	none	none	NCPPB569, CFBP2040	none	NCPPB569, CFBP2040
D. chrysanthemi (7 strains)	none	ATCC 11663, Ech1591, L11, NCPPB 3533, NCPPB 516, EC16, A604-S21-A17	ATCC 11663, L11, EC16, A604-S21-A17	Ech1591, NCPPB 3533, NCPPB 516	none	ATCC 11663, Ech1591, L11, NCPPB 3533, NCPPB 516, EC16, A604-S21-A17
D. oryzae (15 strains)	EC2, NCPPB3531, CSL RW192, S20, FVG03, FVG08, UQ3, UQ4, A642-S2-A17, A003-S1-M15, BRIP64262	ZYY5, EC1, DZ2Q, ZJU1202	ZYY5, EC1, DZ2Q, ZJU1202, FVG03, FVG08, A003-S1-M15	EC2, NCPPB3531, CSL RW192, S20, UQ3, UQ4, A642-S2-A17, BRIP64262	ZYY5, EC1, DZ2Q, ZJU1202	EC2, NCPPB3531, CSL RW192, S20, FVG03, FVG08, UQ3, UQ4, A642-S2-A17, A003-S1-M15, BRIP64262
D. parazeae (2 strains)	S31, Ech586	none	none	S31, Ech586	none	S31, Ech586
D. zeae (16 strains)	NCPPB2538, NCPPB3532, MK19, MS1, MS2, MS2014, MS2018, A661-S21-A17, A586-S18-A17, A5272, JZL7, A5410, PL65, CE1, BRIP64263, WH1	none	none	NCPPB2538, NCPPB3532, MK19, MS1, MS2, MS2014, MS2018, A661-S21-A17, A586-S18-A17, A5272, JZL7, A5410, PL65, CE1, BRIP64263, WH1	none	NCPPB2538, NCPPB3532, MK19, MS1, MS2, MS2014, MS2018, A661-S21-A17, A586-S18-A17, A5272, JZL7, A5410, PL65, CE1, BRIP64263, WH1
D. aquatica (3 strains)	174/2, DW0440, CSL RW240	none	CSL RW240	174/2, DW0440	none	174/2, DW0440, CSL RW240
D. lacustris (1 strain)	none	S29	none	S29	none	S29

### Sheet: Feuil2
	Cluster Ssm (12 genes)		Cluster Ooc (21 genes)		Cluster Zms (18 genes)		Strains with
	Presence	Absence	Presence	Absence	Presence	Absence	arcZ mutations
D. solani (35 strains)	IPO2222, Ds0432, MK10, MK16, GBBC2040, PPO9019, PPO9134, IPO2019, IFB0099, IFB0158, IFB0167, IFB0212, IFB0221, IFB0223, IFB0231, IFB0311, IFB0417, IFB0421, IFB0487, IFB0695, RNS05.1.2, RNS07.7.3B, RNS082331A, RNS10.27.2A, CH96351, CH9918774, CH05026, CH07044, D12, M21a, Sp1a, Am3a, A623-S20-A17, MIE35, FO12	none	IPO2222, Ds0432, MK10, MK16, GBBC2040, PPO9019, PPO9134, IPO2019, IFB0099, IFB0158, IFB0167, IFB0212, IFB0221, IFB0223, IFB0231, IFB0311, IFB0417, IFB0421, IFB0487, IFB0695, RNS05.1.2, RNS07.7.3B, RNS082331A,RNS10.27.2A, CH96351, CH9918774, CH05026, CH07044, D12, M21a, Sp1a, Am3a, A623-S20-A17, MIE35, FO12	none	IPO2222, Ds0432, MK10, MK16, GBBC2040, PPO9019, PPO9134, IPO2019, IFB0099, IFB0158, IFB0167, IFB0212, IFB0221, IFB0223, IFB0231, IFB0311, IFB0417, IFB0421, IFB0487, IFB0695, RNS05.1.2, RNS07.7.3B, RNS082331A, RNS10.27.2A, CH96351, CH9918774, CH05026, CH07044, D12, M21a, Sp1a, Am3a, A623-S20-A17, MIE35, FO12	none	IPO222, IPO2019, IFB0223
D. dianthicola (38 strains)	none	NCPPB453, CFBP2015, CFBP1805, CFBP1888, CFBP2598, CFBP2982, GBBC2039, NCPPB3534, RNS04.9, RNS 11-47-1-1A , 67-19, DE440, IPO980, IPO1003, IPO1345, IPO256, ME23, MIE34, S4.16.03.LID, S4.16.03.P2.4, SS70, WV516, NY1528B, NY1536B, NY1538B, NY1547B, NY1556C, NY1557A , NY1558D, NY1559C, NY1562C, NY1785A, NY1760A, NY1758A, NY1746A, NY1719A, NY1713C , NY1578A	NCPPB453, CFBP2015, CFBP1805, CFBP1888, CFBP2598, CFBP2982, GBBC2039, NCPPB3534, RNS04.9, RNS 11-47-1-1A , 67-19, DE440, IPO980, IPO1003, IPO1345, IPO256, ME23, MIE34, S4.16.03.LID, S4.16.03.P2.4, SS70, WV516, NY1528B, NY1536B, NY1538B, NY1547B, NY1556C, NY1557A , NY1558D, NY1559C, NY1562C, NY1785A, NY1760A, NY1758A, NY1746A, NY1719A, NY1713C , NY1578A	none	none	NCPPB453, CFBP2015, CFBP1805, CFBP1888, CFBP2598, CFBP2982, GBBC2039, NCPPB3534, RNS04.9, RNS 11-47-1-1A , 67-19, DE440, IPO980, IPO1003, IPO1345, IPO256, ME23, MIE34, S4.16.03.LID, S4.16.03.P2.4, SS70, WV516, NY1528B, NY1536B, NY1538B, NY1547B, NY1556C, NY1557A , NY1558D, NY1559C, NY1562C, NY1785A, NY1760A, NY1758A, NY1746A, NY1719A, NY1713C , NY1578A	CFBP2015, CFBP1805, CFBP2598, IPO980, IPO1003, IPO1345, IPO256, IPO973
D. fangzhongdai (16 strains)	DSM101947, B16, S1, M005, ND14b, MO74, LN1, QZH3, AP6, PA1, Secpp1600, MK7, NCPPB3274, 908C, CGMCC 1-15464, 643b	none	NCPPB3274	DSM101947, B16, S1, M005, ND14b, MO74, LN1, QZH3, AP6, PA1, Secpp1600, MK7, 908C, CGMCC 1-15464, 643b	DSM101947, B16, S1, M005, ND14b, MO74, LN1, QZH3, AP6, PA1, Secpp1600, MK7, NCPPB3274, 908C, CGMCC 1-15464, 643b	none	DSM101947, LN1, QZH3, MK7
D. dadantii (17 strains)	DSM18020, NCPPB898, NCPPB3537, S3-1, ICMP9290, NCPPB3537, BI1-1, BI3-1, A622-S1-A17, Aka 1-1, Housui 2-1, Kousui 1-1, Kunimi 3, Yana 2-2	3937, NCPPB2976, CZ1501	none	DSM18020, 3937, NCPPB898, NCPPB2976, NCPPB3537, S3-1, ICMP9290, NCPPB3537, BI1-1, BI3-1, A622-S1-A17, Aka 1-1, Housui 2-1, Kousui 1-1, Kunimi 3, Yana 2-2, CZ1501	A622-S1-A17	DSM18020, 3937, NCPPB898, NCPPB2976, NCPPB3537, S3-1, ICMP9290, NCPPB3537, BI1-1, BI3-1, Aka 1-1, Housui 2-1, Kousui 1-1, Kunimi 3, Yana 2-2, CZ1501	CFBP 3694
D. undicola (3 strains)	FVG1, FVG10	2B12	none	2B12, FVG1, FVG10	none	2B12, FVG1, FVG10
D. poaceiphila (2 strains)	NCPPB569, CFBP2040	none	none	NCPPB569, CFBP2040	none	NCPPB569, CFBP2040	CFBP2040
D. chrysanthemi (7 strains)	none	ATCC 11663, Ech1591, L11, NCPPB 3533, NCPPB 516, EC16, A604-S21-A17	ATCC 11663, L11, EC16, A604-S21-A17	Ech1591, NCPPB 3533, NCPPB 516	none	ATCC 11663, Ech1591, L11, NCPPB 3533, NCPPB 516, EC16, A604-S21-A17	ATCC 11663, NCPPB 516
D. oryzae (15 strains)	EC2, NCPPB3531, CSL RW192, S20, FVG03, FVG08, UQ3, UQ4, A642-S2-A17, A003-S1-M15, BRIP64262	ZYY5, EC1, DZ2Q, ZJU1202	ZYY5, EC1, DZ2Q, ZJU1202, FVG03, FVG08, A003-S1-M15	EC2, NCPPB3531, CSL RW192, S20, UQ3, UQ4, A642-S2-A17, BRIP64262	ZYY5, EC1, DZ2Q, ZJU1202	EC2, NCPPB3531, CSL RW192, S20, FVG03, FVG08, UQ3, UQ4, A642-S2-A17, A003-S1-M15, BRIP64262
D. parazeae (2 strains)	S31, Ech586	none	none	S31, Ech586	none	S31, Ech586	S31, Ech586
D. zeae (16 strains)	NCPPB2538, NCPPB3532, MK19, MS1, MS2, MS2014, MS2018, A661-S21-A17, A586-S18-A17, A5272, JZL7, A5410, PL65, CE1, BRIP64263, WH1	none	none	NCPPB2538, NCPPB3532, MK19, MS1, MS2, MS2014, MS2018, A661-S21-A17, A586-S18-A17, A5272, JZL7, A5410, PL65, CE1, BRIP64263, WH1	none	NCPPB2538, NCPPB3532, MK19, MS1, MS2, MS2014, MS2018, A661-S21-A17, A586-S18-A17, A5272, JZL7, A5410, PL65, CE1, BRIP64263, WH1	NCPPB3532, MK19
D. aquatica (3 strains)	174/2, DW0440, CSL RW240	none	CSL RW240	174/2, DW0440	none	174/2, DW0440, CSL RW240
D. lacustris (1 strain)	none	S29	none	S29	none	S29
