## Supplementary material for "A natural single nucleotide mutation in the small regulatory RNA ArcZ of *Dickeya solani* switches off the antimicrobial activities against yeast and bacteria": Table S2.xlsx

### Sheet: comparison
D. solani strain	genome compared vs reference genome	reference genome (strain IPO2222)	Position in reference genome (strain IPO2222)	Sequence in the reference genome (strain IPO2222)	Sequence in the compared genome	variation in arcZ
IFB0099	NZ_CP024711_vs_NZ_CP015137	NZ_CP015137.1	67	TGG	TG
IFB0099	NZ_CP024711_vs_NZ_CP015137	NZ_CP015137.1	73	ACC	AC
IFB0099	NZ_CP024711_vs_NZ_CP015137	NZ_CP015137.1	134	C	T
IFB0099	NZ_CP024711_vs_NZ_CP015137	NZ_CP015137.1	158	G	A
IFB0099	NZ_CP024711_vs_NZ_CP015137	NZ_CP015137.1	162	TCCGTG	TGG
IFB0099	NZ_CP024711_vs_NZ_CP015137	NZ_CP015137.1	181	TCC	TCCC
IFB0099	NZ_CP024711_vs_NZ_CP015137	NZ_CP015137.1	218	CA	CAAA
IFB0099	NZ_CP024711_vs_NZ_CP015137	NZ_CP015137.1	245	TAGC	TT
IFB0099	NZ_CP024711_vs_NZ_CP015137	NZ_CP015137.1	253	AGAA	TTGT
IFB0099	NZ_CP024711_vs_NZ_CP015137	NZ_CP015137.1	260	TGA	TA
IFB0099	NZ_CP024711_vs_NZ_CP015137	NZ_CP015137.1	264	AA	AGGC
IFB0099	NZ_CP024711_vs_NZ_CP015137	NZ_CP015137.1	271	AGG	AG
IFB0099	NZ_CP024711_vs_NZ_CP015137	NZ_CP015137.1	280	TCT	TCCT
IFB0099	NZ_CP024711_vs_NZ_CP015137	NZ_CP015137.1	283	CA	CTATAAA
IFB0099	NZ_CP024711_vs_NZ_CP015137	NZ_CP015137.1	305	ATAC	AAG
IFB0099	NZ_CP024711_vs_NZ_CP015137	NZ_CP015137.1	312	TT	TGGAT
IFB0099	NZ_CP024711_vs_NZ_CP015137	NZ_CP015137.1	314	TA	TCAAA
IFB0099	NZ_CP024711_vs_NZ_CP015137	NZ_CP015137.1	344	TCC	TC
IFB0099	NZ_CP024711_vs_NZ_CP015137	NZ_CP015137.1	380	T	C
IFB0099	NZ_CP024711_vs_NZ_CP015137	NZ_CP015137.1	415	TG	TATCG
IFB0099	NZ_CP024711_vs_NZ_CP015137	NZ_CP015137.1	418	CC	CAC
IFB0099	NZ_CP024711_vs_NZ_CP015137	NZ_CP015137.1	434	CTT	CATAGTC
IFB0099	NZ_CP024711_vs_NZ_CP015137	NZ_CP015137.1	451	TA	TCT
IFB0099	NZ_CP024711_vs_NZ_CP015137	NZ_CP015137.1	477	G	A
IFB0099	NZ_CP024711_vs_NZ_CP015137	NZ_CP015137.1	484	C	T
IFB0099	NZ_CP024711_vs_NZ_CP015137	NZ_CP015137.1	756	TCC	TC
IFB0099	NZ_CP024711_vs_NZ_CP015137	NZ_CP015137.1	1325	ATC	ATTC
IFB0099	NZ_CP024711_vs_NZ_CP015137	NZ_CP015137.1	1675	TCG	TCCG
IFB0099	NZ_CP024711_vs_NZ_CP015137	NZ_CP015137.1	4576	A	G
IFB0099	NZ_CP024711_vs_NZ_CP015137	NZ_CP015137.1	7918	ACC	ACCC
IFB0099	NZ_CP024711_vs_NZ_CP015137	NZ_CP015137.1	8315	ACC	AC
IFB0099	NZ_CP024711_vs_NZ_CP015137	NZ_CP015137.1	9207	ACC	AC
IFB0099	NZ_CP024711_vs_NZ_CP015137	NZ_CP015137.1	9260	CGG	CGGG
IFB0099	NZ_CP024711_vs_NZ_CP015137	NZ_CP015137.1	9286	TGGGGGA	TGGGGA
IFB0099	NZ_CP024711_vs_NZ_CP015137	NZ_CP015137.1	9381	ACC	ACCC
IFB0099	NZ_CP024711_vs_NZ_CP015137	NZ_CP015137.1	9392	GAAAAAAAAC	GAAAAAAAC
IFB0099	NZ_CP024711_vs_NZ_CP015137	NZ_CP015137.1	9521	GA	GCA
IFB0099	NZ_CP024711_vs_NZ_CP015137	NZ_CP015137.1	9560	GCT	GCCT
IFB0099	NZ_CP024711_vs_NZ_CP015137	NZ_CP015137.1	213702	ACCCCCCCCCCA	ACCCCCCCCCCCA
IFB0099	NZ_CP024711_vs_NZ_CP015137	NZ_CP015137.1	1151595	ACC	AC
IFB0099	NZ_CP024711_vs_NZ_CP015137	NZ_CP015137.1	2404058	T	C
IFB0099	NZ_CP024711_vs_NZ_CP015137	NZ_CP015137.1	2530087	T	C	yes
IFB0099	NZ_CP024711_vs_NZ_CP015137	NZ_CP015137.1	2615390	G	T
IFB0099	NZ_CP024711_vs_NZ_CP015137	NZ_CP015137.1	2621920	C	T
IFB0099	NZ_CP024711_vs_NZ_CP015137	NZ_CP015137.1	2755506	GAATACAAATACAAATACAAATACAAATACAAATACAAATACAAATACAA	GAATACAAATACAAATACAAATACAAATACAAATACAA
IFB0099	NZ_CP024711_vs_NZ_CP015137	NZ_CP015137.1	3554462	C	A
IFB0099	NZ_CP024711_vs_NZ_CP015137	NZ_CP015137.1	3674549	A	G
IFB0099	NZ_CP024711_vs_NZ_CP015137	NZ_CP015137.1	3954072	G	A
IFB0099	NZ_CP024711_vs_NZ_CP015137	NZ_CP015137.1	4039850	G	A
IFB0099	NZ_CP024711_vs_NZ_CP015137	NZ_CP015137.1	4513052	A	G
IFB0099	NZ_CP024711_vs_NZ_CP015137	NZ_CP015137.1	4635450	C	T
IFB0099	NZ_CP024711_vs_NZ_CP015137	NZ_CP015137.1	4795328	GCCCCCCG	GCCCCCG
D s0432.1	NZ_CP017453_vs_NZ_CP015137	NZ_CP015137.1	213702	ACCCCCCCCCCA	ACCCCCCCCCCCA
D s0432.1	NZ_CP017453_vs_NZ_CP015137	NZ_CP015137.1	726438	ATTTCCTGTGATACATAGT	AT
D s0432.1	NZ_CP017453_vs_NZ_CP015137	NZ_CP015137.1	1732784	ACCCCCCCCCCCCCT	ACCCCCCCCCCCCCCT
D s0432.1	NZ_CP017453_vs_NZ_CP015137	NZ_CP015137.1	2270164	C	T
D s0432.1	NZ_CP017453_vs_NZ_CP015137	NZ_CP015137.1	2404058	T	C
D s0432.1	NZ_CP017453_vs_NZ_CP015137	NZ_CP015137.1	2530087	T	C	yes
D s0432.1	NZ_CP017453_vs_NZ_CP015137	NZ_CP015137.1	2621920	C	T
D s0432.1	NZ_CP017453_vs_NZ_CP015137	NZ_CP015137.1	2755506	GAATACAAATACAAATACAAATACAAATACAAATACAAATACAAATACAA	GAATACAAATACAAATACAAATACAAATACAAATACAAATACAA
D s0432.1	NZ_CP017453_vs_NZ_CP015137	NZ_CP015137.1	3554462	C	A
D s0432.1	NZ_CP017453_vs_NZ_CP015137	NZ_CP015137.1	3605784	C	T
D s0432.1	NZ_CP017453_vs_NZ_CP015137	NZ_CP015137.1	3674549	A	G
D s0432.1	NZ_CP017453_vs_NZ_CP015137	NZ_CP015137.1	4039850	G	A
D s0432.1	NZ_CP017453_vs_NZ_CP015137	NZ_CP015137.1	4707286	C	T
IFB00223	NZ_CP024710_vs_NZ_CP015137	NZ_CP015137.1	134	C	T
IFB00223	NZ_CP024710_vs_NZ_CP015137	NZ_CP015137.1	158	G	A
IFB00223	NZ_CP024710_vs_NZ_CP015137	NZ_CP015137.1	162	TCCGTG	TGG
IFB00223	NZ_CP024710_vs_NZ_CP015137	NZ_CP015137.1	218	CA	CAAA
IFB00223	NZ_CP024710_vs_NZ_CP015137	NZ_CP015137.1	245	TAGC	TT
IFB00223	NZ_CP024710_vs_NZ_CP015137	NZ_CP015137.1	253	AGAA	TTGT
IFB00223	NZ_CP024710_vs_NZ_CP015137	NZ_CP015137.1	260	TGA	TA
IFB00223	NZ_CP024710_vs_NZ_CP015137	NZ_CP015137.1	264	AA	AGGC
IFB00223	NZ_CP024710_vs_NZ_CP015137	NZ_CP015137.1	280	TCT	TCCT
IFB00223	NZ_CP024710_vs_NZ_CP015137	NZ_CP015137.1	283	CA	CTATAAA
IFB00223	NZ_CP024710_vs_NZ_CP015137	NZ_CP015137.1	305	ATAC	AAG
IFB00223	NZ_CP024710_vs_NZ_CP015137	NZ_CP015137.1	312	TT	TGGAT
IFB00223	NZ_CP024710_vs_NZ_CP015137	NZ_CP015137.1	314	TA	TCAAA
IFB00223	NZ_CP024710_vs_NZ_CP015137	NZ_CP015137.1	380	T	C
IFB00223	NZ_CP024710_vs_NZ_CP015137	NZ_CP015137.1	415	TG	TATCG
IFB00223	NZ_CP024710_vs_NZ_CP015137	NZ_CP015137.1	418	CC	CAC
IFB00223	NZ_CP024710_vs_NZ_CP015137	NZ_CP015137.1	434	CTT	CATAGTC
IFB00223	NZ_CP024710_vs_NZ_CP015137	NZ_CP015137.1	451	TA	TCT
IFB00223	NZ_CP024710_vs_NZ_CP015137	NZ_CP015137.1	477	G	A
IFB00223	NZ_CP024710_vs_NZ_CP015137	NZ_CP015137.1	484	C	T
IFB00223	NZ_CP024710_vs_NZ_CP015137	NZ_CP015137.1	4576	A	G
IFB00223	NZ_CP024710_vs_NZ_CP015137	NZ_CP015137.1	4885	CAAAAAAAC	CAAAAAAAAC
IFB00223	NZ_CP024710_vs_NZ_CP015137	NZ_CP015137.1	5576	GAAAAAAAT	GAAAAAAAAT
IFB00223	NZ_CP024710_vs_NZ_CP015137	NZ_CP015137.1	7891	TGG	TG
IFB00223	NZ_CP024710_vs_NZ_CP015137	NZ_CP015137.1	7996	GAC	GAAC
IFB00223	NZ_CP024710_vs_NZ_CP015137	NZ_CP015137.1	8062	TAC	TAAC
IFB00223	NZ_CP024710_vs_NZ_CP015137	NZ_CP015137.1	8084	CAC	CAAC
IFB00223	NZ_CP024710_vs_NZ_CP015137	NZ_CP015137.1	213702	ACCCCCCCCCCA	ACCCCCCCCCCCA
IFB00223	NZ_CP024710_vs_NZ_CP015137	NZ_CP015137.1	756154	AGGGGGGGC	AGGGGGGGGC
IFB00223	NZ_CP024710_vs_NZ_CP015137	NZ_CP015137.1	1732784	ACCCCCCCCCCCCCT	ACCCCCCCCCCCCCCT
IFB00223	NZ_CP024710_vs_NZ_CP015137	NZ_CP015137.1	2304764	TAAAAAAT	TAAAAAAAT
IFB00223	NZ_CP024710_vs_NZ_CP015137	NZ_CP015137.1	2404058	T	C
IFB00223	NZ_CP024710_vs_NZ_CP015137	NZ_CP015137.1	2418489	C	T
IFB00223	NZ_CP024710_vs_NZ_CP015137	NZ_CP015137.1	2448830	AGGGGGGT	AGGGGGGGT
IFB00223	NZ_CP024710_vs_NZ_CP015137	NZ_CP015137.1	2529742	CGCTGGTGGGGCCGAAACTGATTCATCAGAGCCTGGCGATGTTCGAGCAGATGATGCCCGGCTATCTGGCGATTCTTGATTCCAACATGACCGCACGCGACCAGAAAGGCATTGCGGAAGAGGGGCACAAAATCAAAGGCGCGGCGGGCTCGGTTGGGCTCAAGCATCTGCAGCAGGTTGCGCAACAGATTCAGACCACGACATTACCGGCATGGTGGGACAACGTACAGGAGTGGATTGACGAGTTGAAACACGACTGGCAGCAGGATGTGCAGGTATTGAAAGACTGGGTTTCAGAGGCTGAAAAAAAATGACCCCGACCGAGGTCGGGGTGCGCGAATTATGTGCCAACACCAGGGAAAGCGGTACACCTGCGTTCAATCTCAGATATTGTTGGTA…	CG
IFB00223	NZ_CP024710_vs_NZ_CP015137	NZ_CP015137.1	2621920	C	T
IFB00223	NZ_CP024710_vs_NZ_CP015137	NZ_CP015137.1	2709678	GTTTTTG	GTTTTTTG
IFB00223	NZ_CP024710_vs_NZ_CP015137	NZ_CP015137.1	2755506	GAATACAAATACAAATACAAATACAAATACAAATACAAATACAAATACAA	GAATACAAATACAAATACAAATACAAATACAAATACAAATACAA
IFB00223	NZ_CP024710_vs_NZ_CP015137	NZ_CP015137.1	2822774	CGGGGGGGGA	CGGGGGGGA
IFB00223	NZ_CP024710_vs_NZ_CP015137	NZ_CP015137.1	3554462	C	A
IFB00223	NZ_CP024710_vs_NZ_CP015137	NZ_CP015137.1	3605784	C	T
IFB00223	NZ_CP024710_vs_NZ_CP015137	NZ_CP015137.1	3674549	A	G
IFB00223	NZ_CP024710_vs_NZ_CP015137	NZ_CP015137.1	4039850	G	A
IFB00223	NZ_CP024710_vs_NZ_CP015137	NZ_CP015137.1	4182052	GAAAAAC	GAAAAAAC
IFB00223	NZ_CP024710_vs_NZ_CP015137	NZ_CP015137.1	4707286	C	T
IFB00223	NZ_CP024710_vs_NZ_CP015137	NZ_CP015137.1	4796060	G	A
IFB00223	NZ_CP024710_vs_NZ_CP015137	NZ_CP015137.1	4826699	GCCCCCCG	GCCCCCG
IFB00223	NZ_CP024710_vs_NZ_CP015137	NZ_CP015137.1	4910564	ACA	AA
IFB00223	NZ_CP024710_vs_NZ_CP015137	NZ_CP015137.1	4910568	AGC	AC
IFB00223	NZ_CP024710_vs_NZ_CP015137	NZ_CP015137.1	4913879	AATA	AA
IFB00223	NZ_CP024710_vs_NZ_CP015137	NZ_CP015137.1	4913931	AGG	AG
IFB00223	NZ_CP024710_vs_NZ_CP015137	NZ_CP015137.1	4914640	AT	ACT
IFB00223	NZ_CP024710_vs_NZ_CP015137	NZ_CP015137.1	4914928	GCC	GCCC
IFB00223	NZ_CP024710_vs_NZ_CP015137	NZ_CP015137.1	4915522	TCA	TCCA
IFB00223	NZ_CP024710_vs_NZ_CP015137	NZ_CP015137.1	4915597	ACC	AC
IFB00223	NZ_CP024710_vs_NZ_CP015137	NZ_CP015137.1	4918770	TCC	TCCC
IPO3337	NZ_CP016928_vs_NZ_CP015137	NZ_CP015137.1	134	C	T
IPO3337	NZ_CP016928_vs_NZ_CP015137	NZ_CP015137.1	158	G	A
IPO3337	NZ_CP016928_vs_NZ_CP015137	NZ_CP015137.1	162	TCCGTG	TGG
IPO3337	NZ_CP016928_vs_NZ_CP015137	NZ_CP015137.1	218	CA	CAAA
IPO3337	NZ_CP016928_vs_NZ_CP015137	NZ_CP015137.1	245	TAGC	TT
IPO3337	NZ_CP016928_vs_NZ_CP015137	NZ_CP015137.1	253	AGAA	TTGT
IPO3337	NZ_CP016928_vs_NZ_CP015137	NZ_CP015137.1	260	TGA	TA
IPO3337	NZ_CP016928_vs_NZ_CP015137	NZ_CP015137.1	264	AA	AGGC
IPO3337	NZ_CP016928_vs_NZ_CP015137	NZ_CP015137.1	280	TCT	TCCT
IPO3337	NZ_CP016928_vs_NZ_CP015137	NZ_CP015137.1	283	CA	CTATAAA
IPO3337	NZ_CP016928_vs_NZ_CP015137	NZ_CP015137.1	305	ATAC	AAG
IPO3337	NZ_CP016928_vs_NZ_CP015137	NZ_CP015137.1	312	TT	TGGAT
IPO3337	NZ_CP016928_vs_NZ_CP015137	NZ_CP015137.1	314	TA	TCAAA
IPO3337	NZ_CP016928_vs_NZ_CP015137	NZ_CP015137.1	380	T	C
IPO3337	NZ_CP016928_vs_NZ_CP015137	NZ_CP015137.1	415	TG	TATCG
IPO3337	NZ_CP016928_vs_NZ_CP015137	NZ_CP015137.1	418	CC	CAC
IPO3337	NZ_CP016928_vs_NZ_CP015137	NZ_CP015137.1	434	CTT	CATAGTC
IPO3337	NZ_CP016928_vs_NZ_CP015137	NZ_CP015137.1	451	TA	TCT
IPO3337	NZ_CP016928_vs_NZ_CP015137	NZ_CP015137.1	477	G	A
IPO3337	NZ_CP016928_vs_NZ_CP015137	NZ_CP015137.1	484	C	T
IPO3337	NZ_CP016928_vs_NZ_CP015137	NZ_CP015137.1	4576	A	G
IPO3337	NZ_CP016928_vs_NZ_CP015137	NZ_CP015137.1	35981	G	A
IPO3337	NZ_CP016928_vs_NZ_CP015137	NZ_CP015137.1	36005	C	T
IPO3337	NZ_CP016928_vs_NZ_CP015137	NZ_CP015137.1	213702	ACCCCCCCCCCA	ACCCCCCCCCCCA
IPO3337	NZ_CP016928_vs_NZ_CP015137	NZ_CP015137.1	1034011	TCCCCCCA	TCCCCCA
IPO3337	NZ_CP016928_vs_NZ_CP015137	NZ_CP015137.1	1649972	A	G
IPO3337	NZ_CP016928_vs_NZ_CP015137	NZ_CP015137.1	1650179	T	C
IPO3337	NZ_CP016928_vs_NZ_CP015137	NZ_CP015137.1	1732784	ACCCCCCCCCCCCCT	ACCCCCCCCCCCCCCT
IPO3337	NZ_CP016928_vs_NZ_CP015137	NZ_CP015137.1	1920950	C	G
IPO3337	NZ_CP016928_vs_NZ_CP015137	NZ_CP015137.1	2019858	CG	CGAGCCGATAAAGCTGGCGACGGGGGGG
IPO3337	NZ_CP016928_vs_NZ_CP015137	NZ_CP015137.1	2031488	C	T
IPO3337	NZ_CP016928_vs_NZ_CP015137	NZ_CP015137.1	2404058	T	C
IPO3337	NZ_CP016928_vs_NZ_CP015137	NZ_CP015137.1	2412457	G	A
IPO3337	NZ_CP016928_vs_NZ_CP015137	NZ_CP015137.1	2412664	C	T
IPO3337	NZ_CP016928_vs_NZ_CP015137	NZ_CP015137.1	2530087	T	C	yes
IPO3337	NZ_CP016928_vs_NZ_CP015137	NZ_CP015137.1	2621920	C	T
IPO3337	NZ_CP016928_vs_NZ_CP015137	NZ_CP015137.1	2755506	GAATACAAATACAAATACAAATACAAATACAAATACAAATACAAATACAA	GAATACAAATACAAATACAAATACAAATACAAATACAA
IPO3337	NZ_CP016928_vs_NZ_CP015137	NZ_CP015137.1	3554462	C	A
IPO3337	NZ_CP016928_vs_NZ_CP015137	NZ_CP015137.1	3674549	A	G
IPO3337	NZ_CP016928_vs_NZ_CP015137	NZ_CP015137.1	4039850	G	A
IPO3337	NZ_CP016928_vs_NZ_CP015137	NZ_CP015137.1	4707286	C	T
IPO3337	NZ_CP016928_vs_NZ_CP015137	NZ_CP015137.1	4711643	T	C
IPO3337	NZ_CP016928_vs_NZ_CP015137	NZ_CP015137.1	4797410	G	C
IPO3337	NZ_CP016928_vs_NZ_CP015137	NZ_CP015137.1	4797417	T	C
IPO3337	NZ_CP016928_vs_NZ_CP015137	NZ_CP015137.1	4797450	T	A
IPO3337	NZ_CP016928_vs_NZ_CP015137	NZ_CP015137.1	4797455	GG	AT
IPO3337	NZ_CP016928_vs_NZ_CP015137	NZ_CP015137.1	4797470	C	T
IPO3337	NZ_CP016928_vs_NZ_CP015137	NZ_CP015137.1	4797490	T	C
IPO3337	NZ_CP016928_vs_NZ_CP015137	NZ_CP015137.1	4797530	G	T
IPO3337	NZ_CP016928_vs_NZ_CP015137	NZ_CP015137.1	4797558	C	T
IPO3337	NZ_CP016928_vs_NZ_CP015137	NZ_CP015137.1	4797569	C	T
IPO3337	NZ_CP016928_vs_NZ_CP015137	NZ_CP015137.1	4797574	G	C
IPO3337	NZ_CP016928_vs_NZ_CP015137	NZ_CP015137.1	4797588	A	T
IPO3337	NZ_CP016928_vs_NZ_CP015137	NZ_CP015137.1	4797592	GT	GCG
IPO3337	NZ_CP016928_vs_NZ_CP015137	NZ_CP015137.1	4797597	CCGG	CG
IPO3337	NZ_CP016928_vs_NZ_CP015137	NZ_CP015137.1	4797601	CG	CTG
IPO3337	NZ_CP016928_vs_NZ_CP015137	NZ_CP015137.1	4797616	CGG	CG
IPO3337	NZ_CP016928_vs_NZ_CP015137	NZ_CP015137.1	4797638	ACC	AC
IPO3337	NZ_CP016928_vs_NZ_CP015137	NZ_CP015137.1	4797644	CC	CCGCCCGCTC
IPO3337	NZ_CP016928_vs_NZ_CP015137	NZ_CP015137.1	4797654	T	C
IPO3337	NZ_CP016928_vs_NZ_CP015137	NZ_CP015137.1	4797666	G	T
IPO3337	NZ_CP016928_vs_NZ_CP015137	NZ_CP015137.1	4797725	T	C
IPO3337	NZ_CP016928_vs_NZ_CP015137	NZ_CP015137.1	4797731	A	C
IPO3337	NZ_CP016928_vs_NZ_CP015137	NZ_CP015137.1	4797779	G	A
IPO3337	NZ_CP016928_vs_NZ_CP015137	NZ_CP015137.1	4797791	C	G
IPO3337	NZ_CP016928_vs_NZ_CP015137	NZ_CP015137.1	4797831	TG	CC
IPO3337	NZ_CP016928_vs_NZ_CP015137	NZ_CP015137.1	4797837	G	C
IPO3337	NZ_CP016928_vs_NZ_CP015137	NZ_CP015137.1	4797869	C	G
IPO3337	NZ_CP016928_vs_NZ_CP015137	NZ_CP015137.1	4797875	T	C
IPO3337	NZ_CP016928_vs_NZ_CP015137	NZ_CP015137.1	4797893	A	G
IPO3337	NZ_CP016928_vs_NZ_CP015137	NZ_CP015137.1	4797935	A	C
IPO3337	NZ_CP016928_vs_NZ_CP015137	NZ_CP015137.1	4797941	G	C
IPO3337	NZ_CP016928_vs_NZ_CP015137	NZ_CP015137.1	4797947	G	A
IPO3337	NZ_CP016928_vs_NZ_CP015137	NZ_CP015137.1	4797971	C	A
IPO3337	NZ_CP016928_vs_NZ_CP015137	NZ_CP015137.1	4797993	C	T
IPO3337	NZ_CP016928_vs_NZ_CP015137	NZ_CP015137.1	4797999	C	T
IPO3337	NZ_CP016928_vs_NZ_CP015137	NZ_CP015137.1	4798020	T	C
IPO3337	NZ_CP016928_vs_NZ_CP015137	NZ_CP015137.1	4798030	T	C
IPO3337	NZ_CP016928_vs_NZ_CP015137	NZ_CP015137.1	4798055	A	G
IPO3337	NZ_CP016928_vs_NZ_CP015137	NZ_CP015137.1	4798084	T	G
IPO3337	NZ_CP016928_vs_NZ_CP015137	NZ_CP015137.1	4798107	TA	TAAA
IPO3337	NZ_CP016928_vs_NZ_CP015137	NZ_CP015137.1	4798110	AG	ACG
IPO3337	NZ_CP016928_vs_NZ_CP015137	NZ_CP015137.1	4798113	CTGC	CC
IPO3337	NZ_CP016928_vs_NZ_CP015137	NZ_CP015137.1	4798120	CGC	CC
IPO3337	NZ_CP016928_vs_NZ_CP015137	NZ_CP015137.1	4798136	CG	GC
IPO3337	NZ_CP016928_vs_NZ_CP015137	NZ_CP015137.1	4798151	CC	GT
IPO3337	NZ_CP016928_vs_NZ_CP015137	NZ_CP015137.1	4798158	GA	CC
IPO3337	NZ_CP016928_vs_NZ_CP015137	NZ_CP015137.1	4798186	CTG	CG
IPO3337	NZ_CP016928_vs_NZ_CP015137	NZ_CP015137.1	4798189	CC	CGC
IPO3337	NZ_CP016928_vs_NZ_CP015137	NZ_CP015137.1	4798205	GTT	CCG
IPO3337	NZ_CP016928_vs_NZ_CP015137	NZ_CP015137.1	4798214	TC	CG
IPO3337	NZ_CP016928_vs_NZ_CP015137	NZ_CP015137.1	4798235	G	A
IPO3337	NZ_CP016928_vs_NZ_CP015137	NZ_CP015137.1	4798256	CGTG	TACC
IPO3337	NZ_CP016928_vs_NZ_CP015137	NZ_CP015137.1	4798293	G	C
IPO3337	NZ_CP016928_vs_NZ_CP015137	NZ_CP015137.1	4798299	GTC	CCG
IPO3337	NZ_CP016928_vs_NZ_CP015137	NZ_CP015137.1	4798307	CGCAGAGA	CA
IPO3337	NZ_CP016928_vs_NZ_CP015137	NZ_CP015137.1	4798330	CG	AC
IPO3337	NZ_CP016928_vs_NZ_CP015137	NZ_CP015137.1	4798337	G	A
IPO3337	NZ_CP016928_vs_NZ_CP015137	NZ_CP015137.1	4798368	C	G
IPO3337	NZ_CP016928_vs_NZ_CP015137	NZ_CP015137.1	4798395	T	C
IPO3337	NZ_CP016928_vs_NZ_CP015137	NZ_CP015137.1	4798399	ACT	AGCAGCG
IPO3337	NZ_CP016928_vs_NZ_CP015137	NZ_CP015137.1	4798420	TC	TCTCCC
IPO3337	NZ_CP016928_vs_NZ_CP015137	NZ_CP015137.1	4798424	CGC	CC
IPO3337	NZ_CP016928_vs_NZ_CP015137	NZ_CP015137.1	4798429	T	C
IPO3337	NZ_CP016928_vs_NZ_CP015137	NZ_CP015137.1	4798443	CC	CGTCGC
IPO3337	NZ_CP016928_vs_NZ_CP015137	NZ_CP015137.1	4798448	CGTC	CC
IPO3337	NZ_CP016928_vs_NZ_CP015137	NZ_CP015137.1	4798454	CAGTTTG	CG
IPO3337	NZ_CP016928_vs_NZ_CP015137	NZ_CP015137.1	4798498	G	C
IPO3337	NZ_CP016928_vs_NZ_CP015137	NZ_CP015137.1	4798503	AA	TG
IPO3337	NZ_CP016928_vs_NZ_CP015137	NZ_CP015137.1	4798529	G	A
IPO3337	NZ_CP016928_vs_NZ_CP015137	NZ_CP015137.1	4798579	GACC	GC
IPO3337	NZ_CP016928_vs_NZ_CP015137	NZ_CP015137.1	4798600	CG	CCTG
IPO3337	NZ_CP016928_vs_NZ_CP015137	NZ_CP015137.1	4798603	CCGT	CT
IPO3337	NZ_CP016928_vs_NZ_CP015137	NZ_CP015137.1	4798632	CA	CTGA
IPO3337	NZ_CP016928_vs_NZ_CP015137	NZ_CP015137.1	4798639	CCGA	CGCCC
IPO3337	NZ_CP016928_vs_NZ_CP015137	NZ_CP015137.1	4798682	CGC	CC
IPO3337	NZ_CP016928_vs_NZ_CP015137	NZ_CP015137.1	4798702	T	C
IPO3337	NZ_CP016928_vs_NZ_CP015137	NZ_CP015137.1	4798718	CATGTC	CGA
IPO3337	NZ_CP016928_vs_NZ_CP015137	NZ_CP015137.1	4798728	GTCAGG	GCG
IPO3337	NZ_CP016928_vs_NZ_CP015137	NZ_CP015137.1	4798816	TAC	TC
IPO3337	NZ_CP016928_vs_NZ_CP015137	NZ_CP015137.1	4798848	GC	GCAC
IPO3337	NZ_CP016928_vs_NZ_CP015137	NZ_CP015137.1	4798850	GAC	GC
IPO3337	NZ_CP016928_vs_NZ_CP015137	NZ_CP015137.1	4798869	CG	CAG
IPO3337	NZ_CP016928_vs_NZ_CP015137	NZ_CP015137.1	4798872	CC	GT
IPO3337	NZ_CP016928_vs_NZ_CP015137	NZ_CP015137.1	4798878	TC	CG
IPO3337	NZ_CP016928_vs_NZ_CP015137	NZ_CP015137.1	4798899	CG	GT
IPO3337	NZ_CP016928_vs_NZ_CP015137	NZ_CP015137.1	4798905	GT	TG
IPO3337	NZ_CP016928_vs_NZ_CP015137	NZ_CP015137.1	4798930	T	C
IPO3337	NZ_CP016928_vs_NZ_CP015137	NZ_CP015137.1	4798935	GCG	GCCG
IPO3337	NZ_CP016928_vs_NZ_CP015137	NZ_CP015137.1	4798960	T	A
IPO3337	NZ_CP016928_vs_NZ_CP015137	NZ_CP015137.1	4798987	CGG	CG
IPO3337	NZ_CP016928_vs_NZ_CP015137	NZ_CP015137.1	4799043	C	T
IPO3337	NZ_CP016928_vs_NZ_CP015137	NZ_CP015137.1	4799056	GCC	GC
IPO3337	NZ_CP016928_vs_NZ_CP015137	NZ_CP015137.1	4799067	GTC	GC
IPO3337	NZ_CP016928_vs_NZ_CP015137	NZ_CP015137.1	4799099	GCC	GCCC
IPO3337	NZ_CP016928_vs_NZ_CP015137	NZ_CP015137.1	4799127	GAC	GC
IPO3337	NZ_CP016928_vs_NZ_CP015137	NZ_CP015137.1	4799196	C	T
IPO3337	NZ_CP016928_vs_NZ_CP015137	NZ_CP015137.1	4799216	C	T
IPO3337	NZ_CP016928_vs_NZ_CP015137	NZ_CP015137.1	4799232	A	G
IPO3337	NZ_CP016928_vs_NZ_CP015137	NZ_CP015137.1	4799243	CG	GC
IPO3337	NZ_CP016928_vs_NZ_CP015137	NZ_CP015137.1	4799264	C	T
IPO3337	NZ_CP016928_vs_NZ_CP015137	NZ_CP015137.1	4799274	G	T
IPO3337	NZ_CP016928_vs_NZ_CP015137	NZ_CP015137.1	4799305	GC	CG
IPO3337	NZ_CP016928_vs_NZ_CP015137	NZ_CP015137.1	4799329	GC	AG
IPO3337	NZ_CP016928_vs_NZ_CP015137	NZ_CP015137.1	4799339	T	C
IPO3337	NZ_CP016928_vs_NZ_CP015137	NZ_CP015137.1	4799413	TGC	CAG
IPO3337	NZ_CP016928_vs_NZ_CP015137	NZ_CP015137.1	4799477	C	G
IPO3337	NZ_CP016928_vs_NZ_CP015137	NZ_CP015137.1	4799506	T	C
IPO3337	NZ_CP016928_vs_NZ_CP015137	NZ_CP015137.1	4799516	C	A
IPO3337	NZ_CP016928_vs_NZ_CP015137	NZ_CP015137.1	4799523	C	T
IPO3337	NZ_CP016928_vs_NZ_CP015137	NZ_CP015137.1	4799536	T	G
IPO3337	NZ_CP016928_vs_NZ_CP015137	NZ_CP015137.1	4799554	A	G
IPO3337	NZ_CP016928_vs_NZ_CP015137	NZ_CP015137.1	4799590	TG	CA
IPO3337	NZ_CP016928_vs_NZ_CP015137	NZ_CP015137.1	4799633	G	C
IPO3337	NZ_CP016928_vs_NZ_CP015137	NZ_CP015137.1	4799712	GT	CC
IPO3337	NZ_CP016928_vs_NZ_CP015137	NZ_CP015137.1	4799754	G	A
IPO3337	NZ_CP016928_vs_NZ_CP015137	NZ_CP015137.1	4799798	A	G
IPO3337	NZ_CP016928_vs_NZ_CP015137	NZ_CP015137.1	4799804	GC	CG
IPO3337	NZ_CP016928_vs_NZ_CP015137	NZ_CP015137.1	4799810	C	G
IPO3337	NZ_CP016928_vs_NZ_CP015137	NZ_CP015137.1	4799840	G	C
IPO3337	NZ_CP016928_vs_NZ_CP015137	NZ_CP015137.1	4799845	A	C
IPO3337	NZ_CP016928_vs_NZ_CP015137	NZ_CP015137.1	4799872	TCG	TCCG
IPO3337	NZ_CP016928_vs_NZ_CP015137	NZ_CP015137.1	4799891	CC	GT
IPO3337	NZ_CP016928_vs_NZ_CP015137	NZ_CP015137.1	4799921	G	A
IPO3337	NZ_CP016928_vs_NZ_CP015137	NZ_CP015137.1	4799974	G	T
IPO3337	NZ_CP016928_vs_NZ_CP015137	NZ_CP015137.1	4800023	A	G
IPO3337	NZ_CP016928_vs_NZ_CP015137	NZ_CP015137.1	4800052	T	G
IPO3337	NZ_CP016928_vs_NZ_CP015137	NZ_CP015137.1	4800106	C	T
IPO3337	NZ_CP016928_vs_NZ_CP015137	NZ_CP015137.1	4800114	TT	CG
IPO3337	NZ_CP016928_vs_NZ_CP015137	NZ_CP015137.1	4800126	G	C
IPO3337	NZ_CP016928_vs_NZ_CP015137	NZ_CP015137.1	4800144	T	G
IPO3337	NZ_CP016928_vs_NZ_CP015137	NZ_CP015137.1	4800162	G	C
IPO3337	NZ_CP016928_vs_NZ_CP015137	NZ_CP015137.1	4800167	CG	GC
IPO3337	NZ_CP016928_vs_NZ_CP015137	NZ_CP015137.1	4800175	CGG	TTA
IPO3337	NZ_CP016928_vs_NZ_CP015137	NZ_CP015137.1	4800185	T	C
IPO3337	NZ_CP016928_vs_NZ_CP015137	NZ_CP015137.1	4800190	C	G
IPO3337	NZ_CP016928_vs_NZ_CP015137	NZ_CP015137.1	4800204	T	A
IPO3337	NZ_CP016928_vs_NZ_CP015137	NZ_CP015137.1	4800209	CGTGCCGCTGTTGTCCAGCCCGTCCGCCGTCACGCTCAGCGTGTCGCCCGCCATCACTCCCCGGTTGGCCGTCTGCCCCGCCTGTACCGTCAGCGCGCCCCCGGCCAGCAGCGACCCGCTATTGTCCAGTTGCGTCTGCGCCTGCACCGTCAGCGTCCCGTCCGCCGACAGCGT	CT
IPO3337	NZ_CP016928_vs_NZ_CP015137	NZ_CP015137.1	4800383	GC	GAC
IPO3337	NZ_CP016928_vs_NZ_CP015137	NZ_CP015137.1	4800387	C	G
IPO3337	NZ_CP016928_vs_NZ_CP015137	NZ_CP015137.1	4800399	GTG	GG
IPO3337	NZ_CP016928_vs_NZ_CP015137	NZ_CP015137.1	4800427	CG	CTG
IPO3337	NZ_CP016928_vs_NZ_CP015137	NZ_CP015137.1	4800429	CTC	CC
IPO3337	NZ_CP016928_vs_NZ_CP015137	NZ_CP015137.1	4800433	CCGT	CT
IPO3337	NZ_CP016928_vs_NZ_CP015137	NZ_CP015137.1	4800441	CG	CTG
IPO3337	NZ_CP016928_vs_NZ_CP015137	NZ_CP015137.1	4800453	TCAG	ATGC
IPO3337	NZ_CP016928_vs_NZ_CP015137	NZ_CP015137.1	4800473	TTCA	GAGT
IPO3337	NZ_CP016928_vs_NZ_CP015137	NZ_CP015137.1	4800481	T	G
IPO3337	NZ_CP016928_vs_NZ_CP015137	NZ_CP015137.1	4800506	A	G
IPO3337	NZ_CP016928_vs_NZ_CP015137	NZ_CP015137.1	4800518	C	G
IPO3337	NZ_CP016928_vs_NZ_CP015137	NZ_CP015137.1	4800557	C	G
IPO3337	NZ_CP016928_vs_NZ_CP015137	NZ_CP015137.1	4800566	A	G
IPO3337	NZ_CP016928_vs_NZ_CP015137	NZ_CP015137.1	4800589	GACC	GC
IPO3337	NZ_CP016928_vs_NZ_CP015137	NZ_CP015137.1	4800615	C	G
IPO3337	NZ_CP016928_vs_NZ_CP015137	NZ_CP015137.1	4800644	CAC	CC
IPO3337	NZ_CP016928_vs_NZ_CP015137	NZ_CP015137.1	4800665	GCTC	GC
IPO3337	NZ_CP016928_vs_NZ_CP015137	NZ_CP015137.1	4800672	AGC	GTG
IPO3337	NZ_CP016928_vs_NZ_CP015137	NZ_CP015137.1	4800701	TAC	TCAGC
IPO3337	NZ_CP016928_vs_NZ_CP015137	NZ_CP015137.1	4800727	TC	TTACCGC
IPO3337	NZ_CP016928_vs_NZ_CP015137	NZ_CP015137.1	4800785	CT	CGT
IPO3337	NZ_CP016928_vs_NZ_CP015137	NZ_CP015137.1	4800788	G	C
IPO3337	NZ_CP016928_vs_NZ_CP015137	NZ_CP015137.1	4800795	TTGC	TC
IPO3337	NZ_CP016928_vs_NZ_CP015137	NZ_CP015137.1	4800799	TCA	TCCA
IPO3337	NZ_CP016928_vs_NZ_CP015137	NZ_CP015137.1	4800813	GTGAC	GC
IPO3337	NZ_CP016928_vs_NZ_CP015137	NZ_CP015137.1	4800837	CAGCGG	CG
IPO3337	NZ_CP016928_vs_NZ_CP015137	NZ_CP015137.1	4800845	GCCC	GC
IPO3337	NZ_CP016928_vs_NZ_CP015137	NZ_CP015137.1	4800864	TT	TCC
IPO3337	NZ_CP016928_vs_NZ_CP015137	NZ_CP015137.1	4800869	GCG	GTCTGG
IPO3337	NZ_CP016928_vs_NZ_CP015137	NZ_CP015137.1	4800883	C	G
IPO3337	NZ_CP016928_vs_NZ_CP015137	NZ_CP015137.1	4800903	CC	CTGC
IPO3337	NZ_CP016928_vs_NZ_CP015137	NZ_CP015137.1	4800910	CCG	CTGCAG
IPO3337	NZ_CP016928_vs_NZ_CP015137	NZ_CP015137.1	4800923	GCT	GT
IPO3337	NZ_CP016928_vs_NZ_CP015137	NZ_CP015137.1	4800935	CG	CGACAG
IPO3337	NZ_CP016928_vs_NZ_CP015137	NZ_CP015137.1	4800939	TCG	TG
IPO3337	NZ_CP016928_vs_NZ_CP015137	NZ_CP015137.1	4800944	C	G
IPO3337	NZ_CP016928_vs_NZ_CP015137	NZ_CP015137.1	4801018	GG	GCCG
IPO3337	NZ_CP016928_vs_NZ_CP015137	NZ_CP015137.1	4801022	A	G
IPO3337	NZ_CP016928_vs_NZ_CP015137	NZ_CP015137.1	4801063	C	A
IPO3337	NZ_CP016928_vs_NZ_CP015137	NZ_CP015137.1	4801075	T	C
IPO3337	NZ_CP016928_vs_NZ_CP015137	NZ_CP015137.1	4801085	CC	CTGTTGCGTCTGCGCCGTCACCTGC
IPO3337	NZ_CP016928_vs_NZ_CP015137	NZ_CP015137.1	4801093	CC	CTC
IPO3337	NZ_CP016928_vs_NZ_CP015137	NZ_CP015137.1	4801118	AC	AGCC
IPO3337	NZ_CP016928_vs_NZ_CP015137	NZ_CP015137.1	4801149	GC	GTCAGCGCGCC
IPO3337	NZ_CP016928_vs_NZ_CP015137	NZ_CP015137.1	4801247	C	G
IPO3337	NZ_CP016928_vs_NZ_CP015137	NZ_CP015137.1	4801339	C	T
